# Convergent responses to light stress in oligohymenophorean ciliates bearing green algal symbionts

**DOI:** 10.64898/2026.05.24.727488

**Authors:** Joseph Kelly, Niklas Futterknecht, Sven Ernst, Lutz Becks

## Abstract

Photosymbiosis has evolved multiple times independently in ciliates. However, these associations can be antagonized by shifts in environmental parameters that impose stress on the host, necessitating the evolution of mechanisms to contend with this stress and to control the symbiont population. To investigate whether convergent strategies have evolved among algae-bearing ciliates in the class Oligohymenophorea, we imposed light stress on three host species that represent at least two independent evolutionary origins of photosymbiosis and measured their cellular responses. Under high light, all three species experienced an initial drop in host cell density which recovered to levels commensurate with those under low-light conditions as they decreased their symbiont loads. We then performed a comparative transcriptomic study to investigate whether a core set of genes exists that is involved in this response. Thirty-one gene families possess differentially expressed transcripts across all three species that included the upregulation C1 and S28 class peptidases, genes involved in ROS mitigation, and a gene with potential involvement in mitochondrial remodeling associated with changes in algal symbiont load. We additionally found downregulation in *Dicer*, which could mitigate the processing of algal transcripts by the hosts’ RNAi machinery that are freed upon algal digestion, and downregulation of motor proteins that may reflect changes in the host’s swimming behaviors and transport of intracellular vesicles in response to light. The 31 gene families are present and widespread in non-symbiotic oligohymenophoreans, illustrating that a pre-existing genetic toolkit exists in this clade that helps explain how it is predisposed to evolving photosymbioses.
