## Supplementary material for "Convergent responses to light stress in oligohymenophorean ciliates bearing green algal symbionts": Table S1

### Sheet: Sheet1
Supplementary table 1. Paralogs within each of the orthogroups that bear differentially expressed members in all three ciliate species. An entry of '-' in the 'gene' field denotes no annotation.
	Tetrahymena utriculariae CCAP 1630/23						Paramecium tritobursaria CCAP 1660/21						Paramecium deuterobursaria CCAP 1660/18
Orthogroup	Transcript	gene (EggNogMapper)	gene (Interproscan)	log2FoldChange	lfcSE	padj	Transcript	gene (EggNogMapper)	gene (Interproscan)	log2FoldChange	lfcSE	padj	Transcript	gene (EggNogMapper)	gene (Interproscan)	log2FoldChange	lfcSE	padj
OG0000000	evm.model.contig_1250.15	-	MND1	-0.738984	0.20327	0.000733863	evm.model.contig_333.60	-	MND1	-1.47864	0.361569	0.000132589	KAM3140757	-	MND1	-1.04506	0.371864	0.00777916
	evm.model.contig_1250.16	-	MND1	-0.673346	0.189732	0.00105905	-						-
	evm.model.contig_1331.31	-	MND1	-0.930123	0.258648	0.000600127	-						-
	evm.model.contig_1430.13	PEX4	-	1.46589	0.608356	0.00611872	-						-
	evm.model.contig_1461.102	PEX4	MND1	-0.80133	0.298646	0.00775883	-						-
OG0000275	evm.model.contig_1434.83	NOTUM	NOTUM-related	0.702915	0.244543	0.0061673	evm.model.contig_349.29	NOTUM	NOTUM-related	-1.15544	0.439491	0.0098344	KAM3132683	NOTUM	NOTUM-related	-0.926076	0.293094	0.00410923
	evm.model.contig_916.62	NOTUM	NOTUM-related	1.73977	0.25009	2.82e-11	-						KAM3146329	NOTUM	NOTUM-related	-2.15246	0.837482	0.00665368
	evm.model.contig_916.63	NOTUM	NOTUM-related	0.837849	0.208951	0.000203543	-						-
OG0000369	evm.model.contig_23.84	Serine carboxypeptidase S28, SCP28	Serine carboxypeptidase S28, SCP28	0.77754	0.263086	0.00440647	evm.model.contig_81.58	-	Serine carboxypeptidase S28, SCP28	1.1542	0.416453	0.00800787	KAM3139386	GBP1_3_4_7	Serine carboxypeptidase S28, SCP28	0.902082	0.305952	0.00702188
	-						-						KAM3140462	-	Serine carboxypeptidase S28, SCP28	2.46948	0.391401	6.37e-09
OG0001518	evm.model.contig_100.4	AOX	AOX	1.5446	0.291262	4.41e-07	evm.model.contig_389.4	AOX	AOX	3.65655	0.557737	7.03e-10	KAM3138801	AOX	AOX	1.69129	0.37427	2.83e-05
	evm.model.contig_100.5	AOX	AOX	4.6378	0.708327	6.93e-10	-						-
OG0002971	evm.model.contig_1562.21	HMGB1	HMG	0.79668	0.218053	0.0006428	evm.model.contig_337.8	HMGB1;HMGB2	HMG	-0.672698	0.223533	0.009308	KAM3137752	HMGB1	HMG	-1.28054	0.257801	5.92e-06
	-						evm.model.contig_356.3	-	HMB	-1.00267	0.252411	0.000363679	-
OG0005443	evm.model.contig_1536.90	TCHH	-	-0.836464	0.239182	0.000923205	evm.model.contig_98.15	-	-	-1.3092	0.231464	2.17e-07	KAM3141176	-	Drebrin family	0.799226	0.232207	0.00253266
OG0006540	evm.model.contig_556.112	-	-	-0.73303	0.252525	0.0052754	evm.model.contig_484.81	-	PapD-like	-0.813134	0.266651	0.00678355	KAM3136835	-	PapD-like	-0.989257	0.355196	0.00910119
OG0000028	evm.model.contig_100.85	DCLRE1B, SNM1B	CAMK family protein kinase	-0.638328	0.210754	0.00466766	evm.model.contig_314.11	NEK1_4_5	CAMK family protein kinase	3.49689	1.5945	0.00664973	KAM3139951	NEK1_4_5	CAMK family protein kinase	-1.81714	0.527625	0.000932099
	evm.model.contig_1365.71	NEK1_4_5	CAMK family protein kinase	-0.720768	0.232166	0.0032869	evm.model.contig_761.11	NEK1_4_5	CAMK family protein kinase	3.84777	1.55942	0.00334587	-
	evm.model.contig_1569.107	NEK1_4_5	CAMK family protein kinase	-0.945816	0.279558	0.00106775	-						-
	evm.model.contig_1706.17	NEK1_4_5	CAMK family protein kinase	-0.587052	0.19238	0.0051733	-						-
	evm.model.contig_300.381	NEK1_4_5	NEK4	-0.662947	0.203657	0.0024607	-						-
	evm.model.contig_632.87	CHEK1	CAMK family protein kinase	-1.70327	0.292503	2.52e-08	-						-
	evm.model.contig_632.92	-	CAMK family protein kinase	-1.7821	0.666796	0.00276422	-						-
	evm.model.contig_960.13	NEK1_4_5	CAMK family protein kinase	-0.94928	0.276377	0.00091018	-						-
OG0000045	evm.model.contig_658.133	PRKAA, AMPK	Serine/threonine kinase	-0.797081	0.210622	0.000428199	evm.model.contig_770.93	CAMK2;PRKAA, AMPK;CAMK1;MARK	Serine/threonine kinase	3.26897	1.36354	0.0083229	KAM3135268	PRKAA, AMPK	Serine/threonine kinase	-0.788834	0.267195	0.00858129
	evm.model.contig_712.3	HSL1; PRKAA, AMPK;SIK3	Protein kinase	-0.667678	0.197687	0.00173406	-						-
	evm.model.contig_889.49	PRKAA, AMPK	Serine/threonine kinase	0.700021	0.25777	0.00889969	-						-
OG0000047	evm.model.contig_1434.90	KIF4	KIF4	-0.750545	0.259548	0.00531254	evm.model.contig_80.23	KIF4	-	-0.97624	0.267345	0.0010173	KAM3127874	-	KIF4	-1.58548	0.361575	5.18e-05
	evm.model.contig_1458.34	-	KIF4	-0.805071	0.236795	0.00128506	-						KAM3140267	KIF3B	KIF4	0.945294	0.239608	0.0004551
	evm.model.contig_1593.82	-	KIF4	-0.823202	0.269973	0.00309492	-						-
	evm.model.contig_59.96	-	KIF4	-1.17192	0.29887	0.000165351	-						-
OG0000077	evm.model.contig_1278.42	-	Alpha-protein kinase vWKa	-1.50548	0.17574	2.3e-16	evm.model.contig_309.31	GOLGB1	Alpha-protein kinase vWKa	-4.19135	0.29273	2.17e-44	KAM3132587	GOLGB1	Alpha-protein kinase vWKa	-1.58763	0.437062	0.000623723
	evm.model.contig_55.133	-	Alpha-protein kinase vWKa	-1.33801	0.534972	0.00532438	-						KAM3138096	GOLGB1	Alpha-protein kinase vWKa	-2.5392	0.45931	3.72e-07
OG0000087	evm.model.contig_1275.17	TRAFAC class myosin-kinesin ATPase superfamily	Dilute class unconventional myosin	-0.610992	0.209826	0.0066655	evm.model.contig_70.9	-	Dilute class unconventional myosin	-0.904798	0.183157	9.86e-06	KAM3143737	Myosin	Dilute class unconventional myosin	-1.29384	0.316974	0.00019111
	evm.model.contig_1534.7	TRAFAC class myosin-kinesin ATPase superfamily	Dilute class unconventional myosin	-0.90507	0.268876	0.00119215	-						-
	evm.model.contig_1646.3	TRAFAC class myosin-kinesin ATPase superfamily	Dilute class unconventional myosin	-0.537447	0.189836	0.00917234	-						-
	evm.model.contig_606.28	TRAFAC class myosin-kinesin ATPase superfamily	Dilute class unconventional myosin	-0.828715	0.226899	0.000601097	-						-
	evm.model.contig_835.68	Myosin	Dilute class unconventional myosin	-0.915425	0.264062	0.000882993	-						-
OG0000183	evm.model.contig_347.125	-	PIG3-related	1.9869	0.250971	3.17e-14	evm.model.contig_572.21	-	PIG3-related	1.25957	0.312033	0.000177006	KAM3147639	-	PIG3-related	1.21357	0.432281	0.00683476
	evm.model.contig_347.126	-	PIG3-related	0.601139	0.173564	0.00157453	evm.model.contig_850.32	-	PIG3-related	2.24896	0.53696	6.53e-05	-
	evm.model.contig_347.140	-	PIG3-related	0.938308	0.246848	0.000329045	-						-
	evm.model.contig_347.142	-	PIG3-related	1.56799	0.204356	2.27e-13	-						-
	evm.model.contig_347.144	-	PIG3-related	1.12196	0.268636	7.75e-05	-						-
	evm.model.contig_764.213	-	PIG3-related	-0.863694	0.309267	0.00549926	-						-
OG0000249	evm.model.contig_1470.30	-	Giardin subunit beta-like	1.11953	0.316956	0.000569687	evm.model.contig_53.22	-	YVTN repeat-like/Quinoprotein amine dehydrogenase	1.01504	0.216841	2.69e-05	KAM3142243	-	SF-assemblin/beta giardin	-1.29173	0.417678	0.00327166
OG0000258	evm.model.contig_1022.18	ITPR1	ITPR-like protein A	-0.492679	0.16865	0.00806047	evm.model.contig_290.11	ITPR1;ITPR3	ITPR-like protein A	-0.861561	0.220446	0.00054876	KAM3129289	ITPR1;ITPR3	ITPR-like protein A	-1.55378	0.393305	0.000245025
	evm.model.contig_1655.11	ITPR1;ITPR3	ITPR-like protein A	-0.849583	0.269742	0.00230447	evm.model.contig_748.34	ITPR1;ITPR3	ITPR-like protein A	-0.869299	0.252487	0.00234711	KAM3131262	ITPR1;ITPR3	ITPR-like protein A	-2.00107	0.423834	1.13e-05
	evm.model.contig_431.54	ITPR1;ITPR3	ITPR-like protein A	-0.83324	0.235359	0.00081306	-						-
OG0000279	evm.model.contig_176.99	-	Serine/threonine-protein kinase IAL-related	-0.953331	0.257139	0.000420459	evm.model.contig_856.121	ROCK1	AUR3	-0.894423	0.241733	0.00100188	KAM3144433	ROCK1	AUR3	0.807485	0.227183	0.00179176
OG0000318	evm.model.contig_690.2	LTA4H	LTA4H	0.927537	0.302833	0.00257362	evm.model.contig_136.10	LTA4H	LTA4H	-1.97589	0.48547	0.000106632	KAM3131665	LTA4H	LTA4H	1.33927	0.333408	0.000233154
OG0000597	evm.model.contig_1530.173	-	CFAP47	-0.92533	0.235477	0.000222449	evm.model.contig_752.15	-	CFAP47	-1.10094	0.224648	8.81e-06	KAM3144896	-	CFAP47	-1.25965	0.302048	0.000148598
	evm.model.contig_83.115	-	CFAP47	-0.779693	0.213736	0.000658957	-						-
OG0000617	evm.model.contig_347.240	MSH6	MSH6	-0.793047	0.208018	0.000389911	evm.model.contig_160.3	MSH6	MSH6	-0.849088	0.264647	0.00452602	KAM3135388	MSH6	MSH6	-1.83616	0.565124	0.00162148
OG0000715	evm.model.contig_1226.5	H2A	H2A	0.978828	0.248238	0.000177114	evm.model.contig_794.66	H2A	H2A	0.955866	0.173762	7.15e-07	KAM3146142	H2A	H2A	-0.54186	0.14933	0.00238762
	evm.model.contig_1471.77	H2A	H2A	1.36698	0.283057	3.9e-06	-						-
OG0001090	evm.model.contig_572.50	EEF1G	EEF1G	0.926257	0.233067	0.000198681	evm.model.contig_657.2	EEF1G	EEF1G	-0.70799	0.234719	0.00833819	KAM3129065	EEF1G	EEF1G	-0.75752	0.173902	0.000156477
OG0001090	-						-						KAM3142533	EEF1G	EEF1G	-1.56863	0.379379	0.000135815
OG0001257	evm.model.contig_300.28	-	PPP1R10	-0.955838	0.233602	0.000124857	evm.model.contig_144.22	-	PPP1R10	-0.716497	0.236758	0.00882969	KAM3137264	-	-	1.17758	0.247958	1.8e-05
OG0001257	-						evm.model.contig_460.2	-	CAMK family protein kinase	-1.20064	0.318043	0.000500372	-
OG0001257	-						evm.model.contig_460.3	-	Terpenoid cyclase/protein prenyltransferase	-0.992039	0.298695	0.00262868	-
OG0001257	-						evm.model.contig_853.3	-	Scramblase	-1.14982	0.262254	6.8e-05	-
OG0001257	-						evm.model.contig_853.4	-	KIF3A	-0.803388	0.262716	0.00679557	-
OG0001367	evm.model.contig_416.37	PSD1	PSD1	0.823854	0.202732	0.000173357	evm.model.contig_421.202	PSD1	PSD1	1.89743	0.31962	5.3e-08	KAM3130558	PSD1	PSD1	1.1257	0.384662	0.0058304
OG0001367	evm.model.contig_416.43	PSD1	PSD1	1.10294	0.296467	0.000335015	-						-
OG0001434	evm.model.contig_1430.242	NCL, NSR1;PABPC	eIF4B, eIF4H	0.879346	0.201474	5.43e-05	evm.model.contig_12.74	NCL, NSR1	-	0.858924	0.156837	1e-06	KAM3147308	NCL, NSR1	-	0.624803	0.179773	0.00335566
OG0001434	-						evm.model.contig_334.149	NCL, NSR1	eIF4B, eIF4H	0.997269	0.208936	1.86e-05	-
OG0001608	evm.model.contig_1587.41	RP-L21e, RPL21	RP-L21e, RPL21	-0.457737	0.132835	0.00210953	evm.model.contig_417.33	RP-L21e, RPL21	RP-L21e, RPL21	0.629597	0.203773	0.00893964	KAM3136910	RP-L21e, RPL21	RP-L21e, RPL21	0.654998	0.19873	0.00534917
OG0001650	evm.model.contig_1518.112	metK, MAT	metK, MAT	2.02013	0.28325	7.29e-12	evm.model.contig_266.77	metK, MAT	metK, MAT	0.864484	0.223712	0.000567344	KAM3141758	metK, MAT	metK, MAT	1.16542	0.20644	3.87e-07
OG0001650	-						evm.model.contig_401.27	metK, MAT	metK, MAT	0.974232	0.201337	1.35e-05	-
OG0001664	evm.model.contig_916.55	DICER1, DCR1	DICER	-0.977492	0.252193	0.000238996	evm.model.contig_39.18	DICER1, DCR1	DICER	-1.88365	0.407006	1.36e-05	KAM3138766	DICER1, DCR1	DICER	-1.81613	0.604666	0.00296973
OG0002081	evm.model.contig_746.20	-	Hsp32	0.554607	0.181837	0.00531106	evm.model.contig_465.19	-	Hsp32	1.13791	0.149652	1.78e-12	KAM3140365	-	Hsp32	0.924676	0.210723	0.000103254
OG0002153	evm.model.contig_1118.16	E4.1.1.82	comD	1.46076	0.396588	0.000272248	evm.model.contig_39.12	E4.1.1.82	comD	1.43897	0.288382	5.78e-06	KAM3138760	E4.1.1.82	comD	0.771754	0.223159	0.00248196
OG0000003	evm.model.contig_1432.204	Peptidase C1 family	Peptidase C1 family	0.872309	0.262182	0.00142279	evm.model.contig_423.39	Peptidase C1 family	Peptidase C1 family	0.859471	0.283218	0.00673139	KAM3127631	Peptidase C1 family	Peptidase C1 family	1.14999	0.20854	6.76e-07
OG0000003	evm.model.contig_1505.198	Peptidase C1 family	Peptidase C1 family	0.930736	0.277372	0.00149689	-						KAM3128679	Peptidase C1 family	Peptidase C1 family	0.998907	0.177269	5.3e-07
OG0000003	evm.model.contig_1548.11	Peptidase C1 family	Peptidase C1 family	0.663097	0.227545	0.0060436	-						KAM3140909	Peptidase C1 family	Peptidase C1 family	0.982609	0.209844	2.79e-05
OG0000003	evm.model.contig_1569.16	Peptidase C1 family	Peptidase C1 family	1.01782	0.281414	0.000495653	-						KAM3140910	Peptidase C1 family	Peptidase C1 family	1.21026	0.257839	2.01e-05
OG0000003	evm.model.contig_1679.45	Peptidase C1 family	Peptidase C1 family	0.969939	0.254268	0.000303819	-						KAM3142198	Peptidase C1 family	Peptidase C1 family	1.73342	0.203145	1.33e-15
OG0000003	evm.model.contig_1705.22	Peptidase C1 family	Peptidase C1 family	0.678663	0.241224	0.00707444	-						KAM3142230	Peptidase C1 family	Peptidase C1 family	1.34196	0.254554	1.68e-06
OG0000003	evm.model.contig_176.30	Peptidase C1 family	Peptidase C1 family	1.66619	0.284941	2.34e-08	-						KAM3147598	Peptidase C1 family	Peptidase C1 family	0.669484	0.210987	0.00669107
OG0000003	evm.model.contig_467.40	Peptidase C1 family	Peptidase C1 family	1.1414	0.29405	0.000202801	-						KAM3147601	Peptidase C1 family	Peptidase C1 family	1.4801	0.21736	7.4e-10
OG0000003	evm.model.contig_718.8	Peptidase C1 family	Peptidase C1 family	0.71933	0.240143	0.00414895	-						-
OG0000012	evm.model.contig_13.99	DNAH	Dynein heavy chain	-0.634378	0.197671	0.00294122	evm.model.contig_138.1	DNAH	Dynein heavy chain	-1.6238	0.266698	1.69e-08	KAM3134470	DNAH		1.89929	0.57646	0.00131683
OG0000012	evm.model.contig_1456.4	DNAH	Dynein heavy chain	-1.05466	0.31506	0.00100096	evm.model.contig_222.56	DNAH	Dynein heavy chain	-1.44431	0.273124	1.1e-06	KAM3137840	DNAH		-1.88419	0.609462	0.00236082
OG0000012	evm.model.contig_1461.7	DNAH	Dynein heavy chain	-0.982697	0.252396	0.000229218	evm.model.contig_28.25	DNAH	Dynein heavy chain	-0.947073	0.28827	0.00313097	KAM3139292	DNAH		-1.10456	0.268854	0.000206012
OG0000012	evm.model.contig_1470.20	DNAH	Dynein heavy chain	-0.624064	0.205425	0.00484326	evm.model.contig_306.19	DNAH	Dynein heavy chain	-0.906244	0.272196	0.00262355	KAM3140740	DNAH		-1.51646	0.498314	0.00304828
OG0000012	evm.model.contig_1478.91	DNAH	Dynein heavy chain	-0.582227	0.167966	0.00159398	evm.model.contig_35.10	DNAH	Dynein heavy chain	-1.15962	0.241354	1.32e-05	KAM3142113	DNAH		-1.21385	0.283635	0.000103254
OG0000012	evm.model.contig_1494.56	DNAH	Dynein heavy chain	-0.775402	0.237737	0.00203691	evm.model.contig_383.5	DNAH	Dynein heavy chain	-0.754436	0.225985	0.00372787	KAM3145923	DNAH		1.73436	0.666126	0.0075809
OG0000012	evm.model.contig_1515.17	DNAH	Dynein heavy chain	-0.865168	0.254795	0.00116986	evm.model.contig_421.166	DNAH	Dynein heavy chain	-0.716757	0.223177	0.00553786	KAM3146847	DNAH		-2.30519	0.67748	0.000910332
OG0000012	evm.model.contig_1531.98	DNAH	Dynein heavy chain	-0.72533	0.200303	0.000777632	evm.model.contig_449.65	DNAH	Dynein heavy chain	-1.2905	0.283808	2.48e-05	KAM3147006	DNAH		-2.12075	0.583257	0.000516756
OG0000012	evm.model.contig_1636.87	DNAH	Dynein heavy chain	-0.494928	0.149034	0.00281431	evm.model.contig_472.31	DNAH	Dynein heavy chain	-0.687832	0.183291	0.00123337	-
OG0000012	evm.model.contig_741.246	DNAH	Dynein heavy chain	-1.14487	0.29516	0.000195917	evm.model.contig_689.17	DNAH	Dynein heavy chain	-1.42252	0.28604	4.56e-06	-
OG0000012	-						evm.model.contig_776.68	DNAH	Dynein heavy chain	-1.02587	0.274945	0.000739668	-
