## Supplementary material for "Convergent responses to light stress in oligohymenophorean ciliates bearing green algal symbionts": Table S2

### Sheet: Sheet1
Table S2. Proteomes used in phylogenetic and orthogroup inference.
Organism	Source database URL	Source/accession
Pseudokeronopsis_carnea	https://pse.ciliate.org/	Pse_carnea_Jun2021_protein
Oxytricha_trifallax	https://oxy.ciliate.org/	Oxy2020_protein
Stylonychia_lemnae	https://stylo.ciliate.org/	stylo_protein
Blepharisma_stoltei	https://bleph.ciliate.org/	Bsto_ATCC_protein
Stentor_coeruleus	https://stentor.ciliate.org/	S_coeruleus_Nov2017_proteins
Stentor_pyriformis	https://stentor.ciliate.org/	2024_stentor_pyriformis_protein
Paramecium_caudatum_43c3d	https://paramecium.i2bc.paris-saclay.fr/	pcaudatum_43c3d_annotation_v2
Paramecium_deuterobursaria_CCAP_1660_18	https://www.ncbi.nlm.nih.gov/genbank/	GCA_053455385.1
Paramecium_duboscqui_PD1		Current study
Paramecium_jenningsi	https://paramecium.i2bc.paris-saclay.fr/	pjenningsi_M_annotation_v1.0.protein
Paramecium_tetraurelia	https://paramecium.i2bc.paris-saclay.fr/	ptetraurelia_mac_51_annotation_v2.0.protein
Paramecium_tritobursaria_CCAP_1660_21		Current study
Tetrahymena_borealis_X4H2	https://tet.ciliate.org/	Tetrahymena_borealis_mac_assembly_v1
Tetrahymena_canadensis	https://ngdc.cncb.ac.cn/	P10K-MW-000001
Tetrahymena_elliotti_4EA	https://tet.ciliate.org/	Tetrahymena_elliotti_mac_assembly_v1
Tetrahymena_empidokyrea	https://ngdc.cncb.ac.cn/	P10K-MW-000004
Tetrahymena_malaccensis_23b	https://www.ncbi.nlm.nih.gov/genbank/	JBEVCQ000000000
Tetrahymena_malaccensis_436	https://tet.ciliate.org/	Tetrahymena_malaccensis_mac_assembly_v1
Tetrahymena_paravorax	https://ngdc.cncb.ac.cn/	P10K-MW-000006
Tetrahymena_pyriformis	https://ngdc.cncb.ac.cn/	P10K-MW-000002
Tetrahymena_shanghaiensis	https://ngdc.cncb.ac.cn/	P10K-MW-000005
Tetrahymena_thermophila_SB210	https://tet.ciliate.org/	Tetrahymena_thermophila_mac_assembly_v5
Tetrahymena_utriculariae_CCAP_1630_23	https://www.ncbi.nlm.nih.gov/genbank/	JBEVCR000000000
Tetrahymena_vorax	https://ngdc.cncb.ac.cn/	P10K-MW-000003
